# Environmental DNA (eDNA) metabarcoding differentiates between micro-habitats within the rocky intertidal

**DOI:** 10.1101/2023.08.03.551543

**Authors:** Meghan M. Shea, Alexandria B. Boehm

## Abstract

While the utility of environmental DNA (eDNA) metabarcoding surveys for biodiversity monitoring continues to be demonstrated, the spatial and temporal variability of eDNA, and thus the limits of the differentiability of an eDNA signal, remains under-characterized. In this study, we collected eDNA samples from distinct micro-habitats (∼40 m apart) in a rocky intertidal ecosystem over their exposure period in a tidal cycle. During this period, the micro-habitats transitioned from being interconnected, to physically isolated, to interconnected again. Using a well-established eukaryotic (cytochrome oxidase subunit I) metabarcoding assay, we detected 415 species across 28 phyla. Across a variety of univariate and multivariate analyses, using just taxonomically-assigned data as well as all detected amplicon sequence variants (ASVs), we identified unique eDNA signals from the different micro-habitats sampled. This differentiability paralleled ecological expectations and increased as the sites became more physically disconnected. Our results demonstrate that eDNA biomonitoring can differentiate micro-habitats in the rocky intertidal only 40 m apart, that these differences are ecologically meaningful, and that physical connectivity informs the degree of differentiation possible. These findings showcase the potential power of eDNA biomonitoring to increase the spatial and temporal resolution of marine biodiversity data, aiding research, conservation, and management efforts.
