## Supplemental Table S1 for "Environmental DNA (eDNA) metabarcoding differentiates between micro-habitats within the rocky intertidal"

ASV	Taxonomic.Assignment
forward_CO1_1
forward_CO1_2	Micromonas pusilla
forward_CO1_10	Mazzaella splendens
forward_CO1_19	Nusuttodinium poecilochroum
forward_CO1_41
forward_CO1_49
forward_CO1_92
forward_CO1_145
forward_CO1_189	Homo sapiens
forward_CO1_265
forward_CO1_310	Micromonas pusilla
forward_CO1_344	Bossiella dichotoma
forward_CO1_617
forward_CO1_751	Homo sapiens
forward_CO1_756	Micromonas pusilla
forward_CO1_1223
forward_CO1_1322
forward_CO1_1990
forward_CO1_2810	Corallina confusa
merged_CO1_9
merged_CO1_70	Homo sapiens
merged_CO1_160	Bossiella dichotoma
merged_CO1_390
merged_CO1_1535	Homo sapiens
reverse_CO1_99	Corallina confusa
