## Supplemental Table S2 for "Environmental DNA (eDNA) metabarcoding differentiates between micro-habitats within the rocky intertidal"

Species	GBIFSpecies	PillarPointOccurrence	CCSOccurrence	Range	NoData	NotInGBIF
Mazzaella splendens	Mazzaella splendens	TRUE	TRUE	TRUE	FALSE	FALSE
Nusuttodinium poecilochroum	Nusuttodinium poecilochroum	FALSE	FALSE	TRUE	FALSE	FALSE
Protohyale frequens	Protohyale frequens	FALSE	TRUE	TRUE	FALSE	FALSE
Scorpaenichthys marmoratus	Scorpaenichthys marmoratus	TRUE	TRUE	TRUE	FALSE	FALSE
Pugettia producta	Pugettia producta	TRUE	TRUE	TRUE	FALSE	FALSE
Aglaophenia struthionides	Aglaophenia struthionides	FALSE	TRUE	TRUE	FALSE	FALSE
Bossiella frondescens	Bossiella frondescens	FALSE	TRUE	TRUE	FALSE	FALSE
Bossiella dichotoma	Bossiella orbigniana	FALSE	TRUE	TRUE	FALSE	FALSE
Micromonas pusilla	Micromonas pusilla	FALSE	TRUE	TRUE	FALSE	FALSE
Corallina confusa	Corallina confusa	FALSE	FALSE	FALSE	FALSE	FALSE
Chloroparvula pacifica	NA	NA	NA	NA	NA	TRUE
Leathesia difformis	Leathesia difformis	FALSE	FALSE	TRUE	FALSE	FALSE
Bossiella hakaiensis	Bossiella hakaiensis	FALSE	FALSE	FALSE	FALSE	FALSE
Acrochaetium plumosum	Acrochaetium plumosum	FALSE	TRUE	TRUE	FALSE	FALSE
Naineris dendritica CMC01	Naineris dendritica	FALSE	TRUE	TRUE	FALSE	FALSE
Calliarthron tuberculosum	Calliarthron tuberculosum	TRUE	TRUE	TRUE	FALSE	FALSE
Smithora naiadum	Smithora naiadum	TRUE	TRUE	TRUE	FALSE	FALSE
Mazzaella flaccida	Mazzaella flaccida	TRUE	TRUE	TRUE	FALSE	FALSE
Gelidium coulteri	Gelidium coulteri	FALSE	TRUE	TRUE	FALSE	FALSE
Cebidichthys violaceus	Cebidichthys violaceus	TRUE	TRUE	TRUE	FALSE	FALSE
Chondracanthus canaliculatus	Chondracanthus canaliculatus	TRUE	TRUE	TRUE	FALSE	FALSE
Bossiella plumosa	Bossiella plumosa	FALSE	TRUE	TRUE	FALSE	FALSE
Peyssonnelia rosenvingei	Peyssonnelia rosenvingei	FALSE	FALSE	TRUE	FALSE	FALSE
Pseudochattonella verruculosa	Pseudochattonella verruculosa	FALSE	FALSE	TRUE	FALSE	FALSE
Strongylocentrotus purpuratus	Strongylocentrotus purpuratus	TRUE	TRUE	TRUE	FALSE	FALSE
Doryteuthis opalescens	Doryteuthis opalescens	FALSE	TRUE	TRUE	FALSE	FALSE
Ophlitaspongia papilla	Ophlitaspongia papilla	FALSE	FALSE	FALSE	FALSE	FALSE
Tubulanus sexlineatus	Tubulanus sexlineatus	TRUE	TRUE	TRUE	FALSE	FALSE
Corallophila eatoniana	NA	NA	NA	NA	NA	TRUE
Emiliania huxleyi	Emiliania huxleyi	FALSE	TRUE	TRUE	FALSE	FALSE
Neogastroclonium subarticulatum	Neogastroclonium subarticulatum	TRUE	TRUE	TRUE	FALSE	FALSE
Platynereis bicanaliculata	Platynereis bicanaliculata	TRUE	TRUE	TRUE	FALSE	FALSE
Bossiella reptans	Bossiella reptans	FALSE	FALSE	FALSE	FALSE	FALSE
Rhodophysema lundii	Rhodophysema lundii	FALSE	FALSE	FALSE	FALSE	FALSE
Phascolosoma agassizii	Phascolosoma agassizii	TRUE	TRUE	TRUE	FALSE	FALSE
Mopalia muscosa	Mopalia muscosa	TRUE	TRUE	TRUE	FALSE	FALSE
Parallorchestes cowani	Parallorchestes cowani	FALSE	FALSE	FALSE	FALSE	FALSE
Prionitis lanceolata	Prionitis lanceolata	TRUE	TRUE	TRUE	FALSE	FALSE
Nereis vexillosa	Nereis vexillosa	FALSE	TRUE	TRUE	FALSE	FALSE
Myrionema balticum	Myrionema balticum	FALSE	FALSE	TRUE	FALSE	FALSE
Myriotrichia claviformis	Myriotrichia claviformis	FALSE	FALSE	FALSE	FALSE	FALSE
Callithamnion pikeanum	Callithamnion pikeanum	TRUE	TRUE	TRUE	FALSE	FALSE
Corallina vancouveriensis	Corallina vancouveriensis	TRUE	TRUE	TRUE	FALSE	FALSE
Halichondria panicea	Halichondria panicea	TRUE	TRUE	TRUE	FALSE	FALSE
Anthopleura elegantissima	Anthopleura elegantissima	TRUE	TRUE	TRUE	FALSE	FALSE
Cancer antennarius	Romaleon antennarium	TRUE	TRUE	TRUE	FALSE	FALSE
Neorhodomela larix	Neorhodomela larix	TRUE	TRUE	TRUE	FALSE	FALSE
Mazzaella minima	Mazzaella minima	FALSE	FALSE	FALSE	FALSE	FALSE
Chondracanthus exasperatus	Chondracanthus exasperatus	TRUE	TRUE	TRUE	FALSE	FALSE
Savoiea robusta	Savoiea robusta	FALSE	FALSE	TRUE	FALSE	FALSE
Gibbonsia metzi	Gibbonsia metzi	TRUE	TRUE	TRUE	FALSE	FALSE
Microspongium tenuissimum	Microspongium stilophorae	FALSE	FALSE	FALSE	FALSE	FALSE
Osmundea spectabilis	Osmundea spectabilis	TRUE	TRUE	TRUE	FALSE	FALSE
Naineris dendritica	Naineris dendritica	FALSE	TRUE	TRUE	FALSE	FALSE
Hemimycale columella	Hemimycale columella	FALSE	FALSE	FALSE	FALSE	FALSE
Biddulphia alternans	Amphipentas alternans	FALSE	TRUE	TRUE	FALSE	FALSE
Ascidia ahodori	Ascidia ahodori	FALSE	FALSE	FALSE	TRUE	FALSE
Mazzaella oregona	Mazzaella oregona	FALSE	TRUE	TRUE	FALSE	FALSE
Cancer productus	Cancer productus	TRUE	TRUE	TRUE	FALSE	FALSE
Pelagomonas calceolata	NA	NA	NA	NA	NA	TRUE
Aureococcus anophagefferens	Aureococcus anophagefferens	FALSE	TRUE	TRUE	FALSE	FALSE
Littorina plena	Littorina plena	FALSE	TRUE	TRUE	FALSE	FALSE
Paracalliopiella pratti	Paracalliopiella pratti	FALSE	TRUE	FALSE	FALSE	FALSE
Leptasterias aequalis	Leptasterias aequalis	FALSE	TRUE	TRUE	FALSE	FALSE
Heterocapsa rotundata	Heterocapsa rotundata	FALSE	TRUE	TRUE	FALSE	FALSE
Coryne eximia	Coryne eximia	FALSE	TRUE	TRUE	FALSE	FALSE
Margalefidinium polykrikoides	Cochlodinium polykrikoides	FALSE	TRUE	TRUE	FALSE	FALSE
Girella nigricans	Girella nigricans	FALSE	TRUE	TRUE	FALSE	FALSE
Syllis alternata CMC04	Syllis alternata	FALSE	TRUE	TRUE	FALSE	FALSE
Chthamalus dalli	Chthamalus dalli	TRUE	TRUE	TRUE	FALSE	FALSE
Hecatonema maculans	Hecatonema terminale	FALSE	TRUE	TRUE	FALSE	FALSE
Jassa staudei	Jassa staudei	FALSE	FALSE	FALSE	FALSE	FALSE
Crepidula perforans	Crepidula perforans	FALSE	TRUE	TRUE	FALSE	FALSE
Pagurus hirsutiusculus	Pagurus hirsutiusculus	TRUE	TRUE	TRUE	FALSE	FALSE
Cylindrotheca closterium	Cylindrotheca closterium	FALSE	TRUE	TRUE	FALSE	FALSE
Acartia tonsa	Acartia tonsa	FALSE	TRUE	TRUE	FALSE	FALSE
Phaeocystis globosa	Phaeocystis globosa	FALSE	FALSE	TRUE	FALSE	FALSE
Gelidium robustum	Gelidium robustum	FALSE	TRUE	TRUE	FALSE	FALSE
Cyanoplax dentiens	Cyanoplax dentiens	TRUE	TRUE	TRUE	FALSE	FALSE
Themiste dyscritum	Themiste dyscrita	FALSE	TRUE	TRUE	FALSE	FALSE
Haplogloia andersonii	Haplogloia andersonii	TRUE	TRUE	TRUE	FALSE	FALSE
Bossiella mayae	NA	NA	NA	NA	NA	TRUE
Callophyllis edentata	Callophyllis edentata	FALSE	TRUE	TRUE	FALSE	FALSE
Tegula funebralis	Tegula funebralis	TRUE	TRUE	TRUE	FALSE	FALSE
Clinocottus analis	Clinocottus analis	TRUE	TRUE	TRUE	FALSE	FALSE
Pseudo-nitzschia hasleana	Pseudo-nitzschia hasleana	FALSE	FALSE	FALSE	FALSE	FALSE
Halosydna brevisetosa	Halosydna brevisetosa	FALSE	TRUE	TRUE	FALSE	FALSE
Papenfussiella kuromo	NA	NA	NA	NA	NA	TRUE
Kirchenpaueria pinnata	Kirchenpaueria pinnata	FALSE	FALSE	FALSE	FALSE	FALSE
Chloropicon laureae	Chloropicon laureae	FALSE	FALSE	FALSE	TRUE	FALSE
Canis lupus	Canis lupus	FALSE	TRUE	TRUE	FALSE	FALSE
Pseudocnus curatus	Pseudocnus curatus	FALSE	TRUE	TRUE	FALSE	FALSE
Bossiella orbigniana	Bossiella orbigniana	FALSE	TRUE	TRUE	FALSE	FALSE
Polycirrus californicus	Polycirrus californicus	FALSE	TRUE	TRUE	FALSE	FALSE
Adula californiensis	Adula californiensis	FALSE	TRUE	TRUE	FALSE	FALSE
Rhopalosiphum padi	Rhopalosiphum padi	FALSE	FALSE	TRUE	FALSE	FALSE
Rhodophysema kjellmanii	Rhodophysema lundii	FALSE	FALSE	FALSE	FALSE	FALSE
Lottia paradigitalis	Lottia paradigitalis	FALSE	TRUE	TRUE	FALSE	FALSE
Bossiella montereyensis	Bossiella montereyensis	FALSE	TRUE	FALSE	FALSE	FALSE
Pagurus granosimanus	Pagurus granosimanus	TRUE	TRUE	TRUE	FALSE	FALSE
Bossiella frondifera	Bossiella frondifera	FALSE	TRUE	TRUE	FALSE	FALSE
Scinaia confusa	Scinaia confusa	FALSE	TRUE	TRUE	FALSE	FALSE
Coilodesme japonica	NA	NA	NA	NA	NA	TRUE
Dictyocha speculum	Dictyocha speculum	FALSE	TRUE	TRUE	FALSE	FALSE
Chloropicon sieburthii	NA	NA	NA	NA	NA	TRUE
Hexagrammos decagrammus	Hexagrammos decagrammus	TRUE	TRUE	TRUE	FALSE	FALSE
Pseudochattonella farcimen	Pseudochattonella farcimen	FALSE	FALSE	TRUE	FALSE	FALSE
Pikea californica	Pikea californica	FALSE	TRUE	TRUE	FALSE	FALSE
Mycale acerata	Mycale acerata	FALSE	FALSE	FALSE	FALSE	FALSE
Orthopyxis everta	Orthopyxis everta	FALSE	TRUE	TRUE	FALSE	FALSE
Prionitis sternbergii	Prionitis sternbergii	FALSE	TRUE	TRUE	FALSE	FALSE
Gibbonsia montereyensis	Gibbonsia montereyensis	TRUE	TRUE	TRUE	FALSE	FALSE
Xingyurella xingyuarum	Xingyurella xingyuarum	FALSE	FALSE	FALSE	TRUE	FALSE
Pisaster ochraceus	Pisaster ochraceus	TRUE	TRUE	TRUE	FALSE	FALSE
Lumbrineris japonica	Lumbrineris japonica	FALSE	TRUE	TRUE	FALSE	FALSE
Cryptopleura ruprechtiana	Cryptopleura ruprechtiana	TRUE	TRUE	TRUE	FALSE	FALSE
Takayama acrotrocha	NA	NA	NA	NA	NA	TRUE
Triparma laevis	NA	NA	NA	NA	NA	TRUE
Alia carinata	Alia carinata	TRUE	TRUE	TRUE	FALSE	FALSE
Myxilla incrustans	Myxilla incrustans	FALSE	TRUE	TRUE	FALSE	FALSE
Polyneura latissima	Polyneura latissima	FALSE	TRUE	TRUE	FALSE	FALSE
Hecatonema terminale	Hecatonema terminale	FALSE	TRUE	TRUE	FALSE	FALSE
Myrionema strangulans	Myrionema strangulans	FALSE	TRUE	TRUE	FALSE	FALSE
Phyllochaetopterus prolifica	Phyllochaetopterus prolifica	FALSE	TRUE	TRUE	FALSE	FALSE
Protosuberites mereui	Protosuberites mereui	FALSE	FALSE	FALSE	FALSE	FALSE
Chrysaora fuscescens	Chrysaora fuscescens	TRUE	TRUE	TRUE	FALSE	FALSE
Amphinema dinema	Amphinema dinema	FALSE	FALSE	TRUE	FALSE	FALSE
Paranthus rapiformis	Paranthus rapiformis	FALSE	TRUE	FALSE	FALSE	FALSE
Boccardia proboscidea	Boccardia proboscidea	FALSE	TRUE	TRUE	FALSE	FALSE
Ischyrocerus anguipes	Ischyrocerus anguipes	FALSE	TRUE	TRUE	FALSE	FALSE
Plocamium pacificum	Plocamium pacificum	FALSE	TRUE	TRUE	FALSE	FALSE
Margarites pupillus	Margarites pupillus	TRUE	TRUE	TRUE	FALSE	FALSE
Lissothuria nutriens	Lissothuria nutriens	TRUE	TRUE	TRUE	FALSE	FALSE
Rhizosolenia setigera	Sundstroemia setigera	FALSE	TRUE	TRUE	FALSE	FALSE
Diopatra ornata	Diopatra ornata	FALSE	TRUE	TRUE	FALSE	FALSE
Microcladia borealis	Microcladia borealis	TRUE	TRUE	TRUE	FALSE	FALSE
Microcladia coulteri	Microcladia coulteri	TRUE	TRUE	TRUE	FALSE	FALSE
Ditylum brightwellii	Ditylum brightwellii	FALSE	TRUE	TRUE	FALSE	FALSE
Eutrichosiphonia confusa	Eutrichosiphonia confusa	FALSE	TRUE	TRUE	FALSE	FALSE
Schizobranchia insignis	Schizobranchia insignis	FALSE	TRUE	TRUE	FALSE	FALSE
Wildemania occidentalis	Wildemania occidentalis	FALSE	TRUE	TRUE	FALSE	FALSE
Aoroides intermedius	Aoroides intermedius	FALSE	FALSE	TRUE	FALSE	FALSE
Syllis alternata CMC01	Syllis alternata	FALSE	TRUE	TRUE	FALSE	FALSE
Corallina caespitosa	Corallina caespitosa	FALSE	FALSE	FALSE	FALSE	FALSE
Patiria miniata	Patiria miniata	TRUE	TRUE	TRUE	FALSE	FALSE
Micrometrus minimus	Micrometrus minimus	TRUE	TRUE	TRUE	FALSE	FALSE
Chone magna CMC01	Chone magna	FALSE	TRUE	TRUE	FALSE	FALSE
Guinardia striata	Guinardia striata	FALSE	TRUE	TRUE	FALSE	FALSE
Salishia firma	Salishia firma	FALSE	TRUE	TRUE	FALSE	FALSE
Pontogeneia rostrata	Pontogeneia rostrata	FALSE	FALSE	TRUE	FALSE	FALSE
Micrura verrilli	Micrura verrilli	FALSE	TRUE	TRUE	FALSE	FALSE
Grateloupia californica	Grateloupia californica	FALSE	TRUE	TRUE	FALSE	FALSE
Gloiocladia vigneaultii	NA	NA	NA	NA	NA	TRUE
Endocladia muricata	Endocladia muricata	TRUE	TRUE	TRUE	FALSE	FALSE
Cliona chilensis	Cliona chilensis	FALSE	FALSE	TRUE	FALSE	FALSE
Clathria unica	Clathria unica	FALSE	FALSE	FALSE	FALSE	FALSE
Doto amyra	Doto amyra	TRUE	TRUE	TRUE	FALSE	FALSE
Thelepus crispus	Thelepus crispus	FALSE	TRUE	TRUE	FALSE	FALSE
Hermissenda opalescens	Hermissenda opalescens	TRUE	TRUE	TRUE	FALSE	FALSE
Pollicipes polymerus	Pollicipes polymerus	TRUE	TRUE	TRUE	FALSE	FALSE
Mesocentrotus franciscanus	Mesocentrotus franciscanus	TRUE	TRUE	TRUE	FALSE	FALSE
Oscarella carmela	Oscarella carmela	FALSE	TRUE	TRUE	FALSE	FALSE
Crepidula adunca	Crepidula adunca	TRUE	TRUE	TRUE	FALSE	FALSE
Mazzaella rosea	Mazzaella rosea	FALSE	TRUE	TRUE	FALSE	FALSE
Mastocarpus californianus	Mastocarpus californianus	FALSE	TRUE	TRUE	FALSE	FALSE
Syllis pigmentata	Syllis pigmentata	FALSE	TRUE	TRUE	FALSE	FALSE
Opisthosyllis leslieharrisae	Opisthosyllis leslieharrisae	FALSE	FALSE	FALSE	TRUE	FALSE
Pelecanus occidentalis	Pelecanus occidentalis	TRUE	TRUE	TRUE	FALSE	FALSE
Symphyocladiella brevicaulis	NA	NA	NA	NA	NA	TRUE
Ophiodon elongatus	Ophiodon elongatus	TRUE	TRUE	TRUE	FALSE	FALSE
Lottia alveus	Lottia alveus	FALSE	FALSE	TRUE	FALSE	FALSE
Tetraclita rubescens	Tetraclita rubescens	TRUE	TRUE	TRUE	FALSE	FALSE
Phoronis vancouverensis	Phoronis ijimai	FALSE	TRUE	TRUE	FALSE	FALSE
Homo sapiens	Homo sapiens	FALSE	FALSE	TRUE	FALSE	FALSE
Emplectonema viride	Emplectonema viride	FALSE	FALSE	FALSE	FALSE	FALSE
Sarcodiotheca furcata	Sarcodiotheca furcata	FALSE	TRUE	TRUE	FALSE	FALSE
Biecheleriopsis adriatica	NA	NA	NA	NA	NA	TRUE
Plakina jani	Plakina jani	FALSE	FALSE	FALSE	FALSE	FALSE
Acrochaetium moniliforme	Acrochaetium moniliforme	FALSE	FALSE	TRUE	FALSE	FALSE
Hexagrammos lagocephalus	Hexagrammos lagocephalus	FALSE	TRUE	TRUE	FALSE	FALSE
Neosabellaria cementarium	Neosabellaria cementarium	FALSE	TRUE	TRUE	FALSE	FALSE
Themiste pyroides	Themiste pyroides	FALSE	TRUE	TRUE	FALSE	FALSE
Phragmatopoma californica	Phragmatopoma californica	FALSE	TRUE	TRUE	FALSE	FALSE
Anisolpidium ectocarpii	Anisolpidium ectocarpi	FALSE	FALSE	FALSE	TRUE	FALSE
Mastocarpus intermedius	Mastocarpus intermedius	FALSE	TRUE	TRUE	FALSE	FALSE
Syllis elongata CMC02	Syllis elongata	FALSE	TRUE	TRUE	FALSE	FALSE
Rathbunella hypoplecta	Rathbunella hypoplecta	FALSE	TRUE	FALSE	FALSE	FALSE
Tegula brunnea	Tegula brunnea	TRUE	TRUE	TRUE	FALSE	FALSE
Membranoptera platyphylla	Membranoptera platyphylla	FALSE	TRUE	TRUE	FALSE	FALSE
Oncorhynchus tshawytscha	Oncorhynchus tshawytscha	FALSE	TRUE	TRUE	FALSE	FALSE
Colaconema daviesii	Colaconema daviesii	FALSE	FALSE	TRUE	FALSE	FALSE
Atherinops affinis	Atherinops affinis	FALSE	TRUE	TRUE	FALSE	FALSE
Chthamalus fissus	Chthamalus fissus	FALSE	TRUE	FALSE	FALSE	FALSE
Leathesia marina	Leathesia marina	FALSE	TRUE	TRUE	FALSE	FALSE
Mycedium robokaki	Mycedium robokaki	FALSE	FALSE	FALSE	FALSE	FALSE
Anoplarchus insignis	Anoplarchus insignis	FALSE	FALSE	FALSE	FALSE	FALSE
Hypomesus pretiosus	Hypomesus pretiosus	FALSE	TRUE	TRUE	FALSE	FALSE
Pycnococcus provasolii	NA	NA	NA	NA	NA	TRUE
Nereis eakini	Nereis eakini	FALSE	TRUE	TRUE	FALSE	FALSE
Corynactis californica	Corynactis californica	TRUE	TRUE	TRUE	FALSE	FALSE
Petrolisthes eriomerus	Petrolisthes eriomerus	TRUE	TRUE	TRUE	FALSE	FALSE
Balanus crenatus	Balanus crenatus	FALSE	TRUE	TRUE	FALSE	FALSE
Xiphister atropurpureus	Xiphister atropurpureus	TRUE	TRUE	TRUE	FALSE	FALSE
Lepidozona cooperi	Lepidozona cooperi	TRUE	TRUE	TRUE	FALSE	FALSE
Asterionellopsis lenisilicea	NA	NA	NA	NA	NA	TRUE
Polysiphonia hendryi	Polysiphonia hendryi	FALSE	TRUE	TRUE	FALSE	FALSE
Porphyra mumfordii	Porphyra mumfordii	FALSE	TRUE	TRUE	FALSE	FALSE
Acrochaetium densum	Acrochaetium catenulatum	FALSE	FALSE	TRUE	FALSE	FALSE
Nucella emarginata	Nucella emarginata	FALSE	TRUE	TRUE	FALSE	FALSE
Cryptosiphonia woodii	Cryptosiphonia woodii	FALSE	TRUE	TRUE	FALSE	FALSE
Embiotoca lateralis	Embiotoca lateralis	FALSE	TRUE	TRUE	FALSE	FALSE
Oligocottus rubellio	Oligocottus rubellio	TRUE	TRUE	TRUE	FALSE	FALSE
Odonthalia floccosa	Odonthalia floccosa	FALSE	TRUE	TRUE	FALSE	FALSE
Spermatochnus paradoxus	Spermatochnus paradoxus	FALSE	FALSE	FALSE	FALSE	FALSE
Idotea urotoma	Idotea urotoma	TRUE	TRUE	TRUE	FALSE	FALSE
Malmiana buthi	Heptacyclus buthi	FALSE	TRUE	FALSE	FALSE	FALSE
Acrochaetium arcuatum	Acrochaetium arcuatum	FALSE	FALSE	FALSE	FALSE	FALSE
Syllis elongata	Syllis elongata	FALSE	TRUE	TRUE	FALSE	FALSE
Rhodymenia californica	Rhodymenia californica	FALSE	TRUE	TRUE	FALSE	FALSE
Ptilota subita	Ptilota subita	FALSE	FALSE	FALSE	TRUE	FALSE
Rhodymenia pacifica	Rhodymenia pacifica	FALSE	TRUE	TRUE	FALSE	FALSE
Laminariocolax aecidioides	Laminariocolax aecidioides	FALSE	FALSE	TRUE	FALSE	FALSE
Peltodoris nobilis	Peltodoris nobilis	TRUE	TRUE	TRUE	FALSE	FALSE
Oscarella pearsei	Oscarella pearsei	FALSE	FALSE	FALSE	TRUE	FALSE
Eudesme borealis	NA	NA	NA	NA	NA	TRUE
Pachycheles pubescens	Pachycheles pubescens	TRUE	TRUE	TRUE	FALSE	FALSE
Rhodymenia bamfieldensis	Rhodymenia bamfieldensis	FALSE	FALSE	FALSE	FALSE	FALSE
Neoamphitrite robusta	Neoamphitrite robusta	FALSE	TRUE	TRUE	FALSE	FALSE
Pseudo-nitzschia cuspidata	Pseudo-nitzschia cuspidata	FALSE	FALSE	FALSE	FALSE	FALSE
Halosaccion americanum	Halosaccion americanum	FALSE	TRUE	TRUE	FALSE	FALSE
Ectopleura marina	Ectopleura marina	FALSE	TRUE	TRUE	FALSE	FALSE
Oligocottus snyderi	Oligocottus snyderi	TRUE	TRUE	TRUE	FALSE	FALSE
Rhynchozoon tumulosum	Rhynchozoon tumulosum	FALSE	TRUE	TRUE	FALSE	FALSE
Microtus californicus	Microtus californicus	FALSE	TRUE	TRUE	FALSE	FALSE
Megalomma splendida	Acromegalomma splendidum	FALSE	TRUE	TRUE	FALSE	FALSE
Petrolisthes cinctipes	Petrolisthes cinctipes	FALSE	TRUE	TRUE	FALSE	FALSE
Cephalothrix simula	Cephalothrix simula	FALSE	FALSE	FALSE	TRUE	FALSE
Gallus gallus	Gallus gallus	FALSE	TRUE	TRUE	FALSE	FALSE
Eunice lucei	Leodice lucei	FALSE	TRUE	FALSE	FALSE	FALSE
Amplisiphonia pacifica	Amplisiphonia pacifica	FALSE	TRUE	TRUE	FALSE	FALSE
Guinardia delicatula	Rhizosolenia delicatula	FALSE	FALSE	TRUE	FALSE	FALSE
Orthopyxis integra	Orthopyxis integra	FALSE	TRUE	TRUE	FALSE	FALSE
Petalonia fascia	Petalonia fascia	FALSE	TRUE	TRUE	FALSE	FALSE
Fibrocapsa japonica	Fibrocapsa japonica	FALSE	TRUE	FALSE	FALSE	FALSE
Amonardia perturbata	Amonardia perturbata	FALSE	FALSE	TRUE	FALSE	FALSE
Callophyllis pinnata	Callophyllis pinnata	FALSE	TRUE	TRUE	FALSE	FALSE
Odostomia tenuisculpta	Odostomia tenuisculpta	FALSE	TRUE	TRUE	FALSE	FALSE
Urechis caupo	Urechis caupo	FALSE	TRUE	TRUE	FALSE	FALSE
Evadne nordmanni	Evadne nordmanni	FALSE	TRUE	TRUE	FALSE	FALSE
Genyonemus lineatus	Genyonemus lineatus	FALSE	TRUE	TRUE	FALSE	FALSE
Pholoides asperus	Pholoides asperus	FALSE	TRUE	TRUE	FALSE	FALSE
Chone magna CMC02	Chone magna	FALSE	TRUE	TRUE	FALSE	FALSE
Thalassiosira nordenskioeldii	Thalassiosira nordenskioeldii	FALSE	TRUE	TRUE	FALSE	FALSE
Metridium senile	Metridium senile	FALSE	TRUE	TRUE	FALSE	FALSE
Clinocottus recalvus	Clinocottus recalvus	TRUE	TRUE	TRUE	FALSE	FALSE
Lophopanopeus bellus	Lophopanopeus bellus	TRUE	TRUE	TRUE	FALSE	FALSE
Farlowia compressa	Farlowia compressa	FALSE	TRUE	TRUE	FALSE	FALSE
Nienburgia andersoniana	Nienburgia andersoniana	FALSE	TRUE	TRUE	FALSE	FALSE
Lepidozona radians	Lepidozona radians	FALSE	TRUE	TRUE	FALSE	FALSE
Lacuna variegata	Lacuna variegata	FALSE	TRUE	TRUE	FALSE	FALSE
Proceraea okadai	Proceraea okadai	FALSE	FALSE	TRUE	FALSE	FALSE
Haliclona amboinensis	Haliclona amboinensis	FALSE	FALSE	FALSE	FALSE	FALSE
Sardinops sagax	Sardinops sagax	FALSE	TRUE	TRUE	FALSE	FALSE
Pseudo-nitzschia sabit	Pseudo-nitzschia sabit	FALSE	FALSE	FALSE	FALSE	FALSE
Traskorchestia traskiana	Traskorchestia traskiana	FALSE	TRUE	TRUE	FALSE	FALSE
Triopha maculata	Triopha maculata	TRUE	TRUE	TRUE	FALSE	FALSE
Aurelia labiata	Aurelia labiata	TRUE	TRUE	TRUE	FALSE	FALSE
Calliostoma ligatum	Calliostoma ligatum	TRUE	TRUE	TRUE	FALSE	FALSE
Ectocarpus siliculosus	Ectocarpus siliculosus	FALSE	TRUE	TRUE	FALSE	FALSE
Crepidula norrisiarum	Crepidula norrisiarum	FALSE	TRUE	TRUE	FALSE	FALSE
Besa leptophylla	Besa leptophylla	FALSE	TRUE	TRUE	FALSE	FALSE
Egregia menziesii	Egregia menziesii	TRUE	TRUE	TRUE	FALSE	FALSE
Cephalothrix rufifrons	Cephalothrix rufifrons	FALSE	FALSE	FALSE	FALSE	FALSE
Knoutsodonta jannae	Atalodoris jannae	TRUE	TRUE	TRUE	FALSE	FALSE
Schizymenia tenuis	Schizymenia tenuis	FALSE	FALSE	FALSE	FALSE	FALSE
Ahnfeltia fastigiata	Ahnfeltia fastigiata	FALSE	TRUE	TRUE	FALSE	FALSE
Paleanotus bellis	Paleanotus bellis	FALSE	TRUE	TRUE	FALSE	FALSE
Balanus glandula	Balanus glandula	TRUE	TRUE	TRUE	FALSE	FALSE
Plocamionida tylotata	Plocamionida tylotata	FALSE	FALSE	FALSE	FALSE	FALSE
Proceraea nigropunctata	Proceraea nigropunctata	FALSE	FALSE	TRUE	FALSE	FALSE
Paraphrosylus praedator	Paraphrosylus praedator	FALSE	TRUE	FALSE	FALSE	FALSE
Hemipodia simplex	Hemipodia simplex	FALSE	TRUE	TRUE	FALSE	FALSE
Acrochaetium catenulatum	Acrochaetium catenulatum	FALSE	FALSE	TRUE	FALSE	FALSE
Pachychalina tenera	Pachychalina tenera	FALSE	FALSE	FALSE	TRUE	FALSE
Myxicola infundibulum CMC02	Myxicola infundibulum	FALSE	TRUE	TRUE	FALSE	FALSE
Petrospongium rugosum	Cylindrocarpus rugosum	TRUE	TRUE	TRUE	FALSE	FALSE
Celleporina ventricosa	Celleporina ventricosa	FALSE	TRUE	TRUE	FALSE	FALSE
Prorocentrum minimum	Prorocentrum cordatum	FALSE	TRUE	TRUE	FALSE	FALSE
Deroceras reticulatum	Deroceras reticulatum	FALSE	TRUE	TRUE	FALSE	FALSE
Amphissa reticulata	Amphissa reticulata	FALSE	TRUE	TRUE	FALSE	FALSE
Felis silvestris	Felis silvestris	FALSE	TRUE	FALSE	FALSE	FALSE
Tanystylum californicum	Tanystylum californicum	FALSE	TRUE	TRUE	FALSE	FALSE
Coelopa vanduzeei	Coelopa vanduzeei	FALSE	TRUE	TRUE	FALSE	FALSE
Harmothoe imbricata	Harmothoe imbricata	FALSE	TRUE	TRUE	FALSE	FALSE
Phalacrocorax penicillatus	Phalacrocorax penicillatus	FALSE	TRUE	TRUE	FALSE	FALSE
Oligocottus maculosus	Oligocottus maculosus	TRUE	TRUE	TRUE	FALSE	FALSE
Glycera robusta	Glycera robusta	FALSE	TRUE	TRUE	FALSE	FALSE
Stephanocystis osmundacea	NA	NA	NA	NA	NA	TRUE
Schistomeringos longicornis	Schistomeringos longicornis	FALSE	TRUE	TRUE	FALSE	FALSE
Aporrectodea caliginosa	Aporrectodea caliginosa	FALSE	TRUE	TRUE	FALSE	FALSE
Symphyocladiella rosea	Symphyocladiella rosea	FALSE	FALSE	TRUE	FALSE	FALSE
Nuttallina californica	Nuttallina californica	TRUE	TRUE	TRUE	FALSE	FALSE
Schimmelmannia plumosa	Schimmelmannia plumosa	FALSE	TRUE	TRUE	FALSE	FALSE
Phycodrys isabellae	Phycodrys isabellae	FALSE	TRUE	TRUE	FALSE	FALSE
Pachygrapsus crassipes	Pachygrapsus crassipes	TRUE	TRUE	TRUE	FALSE	FALSE
Rhodonematella subimmersa	Rhodonematella subimmersa	FALSE	TRUE	TRUE	FALSE	FALSE
Tonicella lineata	Tonicella lineata	TRUE	TRUE	TRUE	FALSE	FALSE
Mastocarpus papillatus	Mastocarpus papillatus	TRUE	TRUE	TRUE	FALSE	FALSE
Ophiopteris papillosa	Ophiopteris papillosa	FALSE	TRUE	TRUE	FALSE	FALSE
Lottia scutum	Lottia scutum	TRUE	TRUE	TRUE	FALSE	FALSE
Chrysaora colorata	Chrysaora colorata	FALSE	TRUE	TRUE	FALSE	FALSE
Myxicola aesthetica	Myxicola aesthetica	FALSE	FALSE	TRUE	FALSE	FALSE
Rostanga pulchra	Rostanga pulchra	TRUE	TRUE	TRUE	FALSE	FALSE
Hymenena kylinii	Hymenena kylinii	FALSE	TRUE	TRUE	FALSE	FALSE
Oxylebius pictus	Oxylebius pictus	FALSE	TRUE	TRUE	FALSE	FALSE
Mitrocoma cellularia	Mitrocoma cellularia	FALSE	TRUE	TRUE	FALSE	FALSE
Pisaster giganteus	Pisaster giganteus	TRUE	TRUE	TRUE	FALSE	FALSE
Callithamnion rupicola	Callithamnion rupicolum	FALSE	TRUE	TRUE	FALSE	FALSE
Brada villosa CMC02	Bradabyssa villosa	FALSE	TRUE	TRUE	FALSE	FALSE
Callophyllis variegata	Callophyllis variegata	FALSE	TRUE	TRUE	FALSE	FALSE
Discorsopagurus schmitti	Discorsopagurus schmitti	FALSE	TRUE	TRUE	FALSE	FALSE
Rhodotorula mucilaginosa	Rhodotorula mucilaginosa	FALSE	TRUE	TRUE	FALSE	FALSE
Hermissenda crassicornis	Hermissenda crassicornis	TRUE	TRUE	TRUE	FALSE	FALSE
Phacellophora camtschatica	Phacellophora camtschatica	FALSE	TRUE	TRUE	FALSE	FALSE
Dendraster excentricus	Dendraster excentricus	FALSE	TRUE	TRUE	FALSE	FALSE
Polycystis hamata	Polycystis hamata	FALSE	FALSE	FALSE	TRUE	FALSE
Bipolaris sorokiniana	Bipolaris sorokiniana	FALSE	FALSE	TRUE	FALSE	FALSE
Nitzschia traheaformis	Nitzschia traheaformis	FALSE	FALSE	FALSE	FALSE	FALSE
Myriogloea simplex	NA	NA	NA	NA	NA	TRUE
Campanularia volubilis	Campanularia volubilis	FALSE	TRUE	TRUE	FALSE	FALSE
Eupolymnia heterobranchia	Eupolymnia heterobranchia	FALSE	TRUE	TRUE	FALSE	FALSE
Bangia fuscopurpurea	Bangia fuscopurpurea	FALSE	TRUE	TRUE	FALSE	FALSE
Mopalia spectabilis	Mopalia spectabilis	FALSE	TRUE	TRUE	FALSE	FALSE
Megaselia rufipes	Megaselia rufipes	FALSE	FALSE	TRUE	FALSE	FALSE
Rhopalosiphum insertum	NA	NA	NA	NA	NA	TRUE
Prionitis filiformis	Prionitis filiformis	FALSE	TRUE	TRUE	FALSE	FALSE
Xiphister mucosus	Xiphister mucosus	FALSE	TRUE	TRUE	FALSE	FALSE
Aaptos nuda	Aaptos nuda	FALSE	FALSE	FALSE	TRUE	FALSE
Glycera americana	Glycera americana	FALSE	TRUE	TRUE	FALSE	FALSE
Chaetoceros tenuissimus	Chaetoceros tenuissimus	FALSE	TRUE	TRUE	FALSE	FALSE
Pandalus danae	Pandalus danae	FALSE	TRUE	FALSE	FALSE	FALSE
Nucella ostrina	Nucella ostrina	TRUE	TRUE	TRUE	FALSE	FALSE
Laminaria setchellii	Laminaria setchellii	TRUE	TRUE	TRUE	FALSE	FALSE
Ophiopholis kennerlyi	Ophiopholis kennerlyi	FALSE	TRUE	TRUE	FALSE	FALSE
Liparis mucosus	Liparis mucosus	FALSE	TRUE	TRUE	FALSE	FALSE
Schizymenia dubyi	Schizymenia dubyi	FALSE	FALSE	TRUE	FALSE	FALSE
Eudistoma psammion	Eudistoma psammion	FALSE	TRUE	TRUE	FALSE	FALSE
Ampithoe sectimanus	Ampithoe sectimana	FALSE	TRUE	FALSE	FALSE	FALSE
Microspongium alariae	Microspongium alariae	FALSE	FALSE	FALSE	FALSE	FALSE
Chloropicon roscoffensis	Chloropicon roscoffensis	FALSE	FALSE	FALSE	FALSE	FALSE
Sigmaxinella hipposiderus	Sigmaxinella hipposiderus	FALSE	FALSE	FALSE	TRUE	FALSE
Ammothea hilgendorfi	Ammothea hilgendorfi	FALSE	TRUE	TRUE	FALSE	FALSE
Eulalia aviculiseta	Eulalia aviculiseta	FALSE	TRUE	TRUE	FALSE	FALSE
Pugettia richii	Pugettia richii	TRUE	TRUE	TRUE	FALSE	FALSE
Clytia gregaria	Clytia gregaria	FALSE	FALSE	FALSE	FALSE	FALSE
Cucumaria piperata	Cucumaria piperata	FALSE	TRUE	TRUE	FALSE	FALSE
Carcinonemertes errans	Carcinonemertes errans	FALSE	FALSE	FALSE	TRUE	FALSE
Limacia cockerelli	Limacia cockerelli	TRUE	TRUE	TRUE	FALSE	FALSE
Beringraja binoculata	Beringraja binoculata	FALSE	TRUE	TRUE	FALSE	FALSE
Halisarca desqueyrouxae	Halisarca desqueyrouxae	FALSE	FALSE	FALSE	FALSE	FALSE
Armandia brevis	Armandia brevis	FALSE	TRUE	TRUE	FALSE	FALSE
Doris montereyensis	Doris montereyensis	TRUE	TRUE	TRUE	FALSE	FALSE
Calocalanus tenuis	Calocalanus tenuis	FALSE	FALSE	TRUE	FALSE	FALSE
Dactylosiphon bullosus	Dactylosiphon bullosus	FALSE	TRUE	TRUE	FALSE	FALSE
Cladocroce burapha	Cladocroce burapha	FALSE	FALSE	FALSE	FALSE	FALSE
Gobiesox maeandricus	Gobiesox maeandricus	TRUE	TRUE	TRUE	FALSE	FALSE
Dendronotus subramosus	Dendronotus subramosus	TRUE	TRUE	TRUE	FALSE	FALSE
Hemigrapsus nudus	Hemigrapsus nudus	TRUE	TRUE	TRUE	FALSE	FALSE
Neoporphyra perforata	Neoporphyra perforata	FALSE	TRUE	TRUE	FALSE	FALSE
Skeletonema dohrnii	Skeletonema dohrnii	FALSE	FALSE	FALSE	FALSE	FALSE
Corynoneura arctica	Corynoneura arctica	FALSE	FALSE	TRUE	FALSE	FALSE
Pikea pinnata	Pikea pinnata	FALSE	TRUE	TRUE	FALSE	FALSE
Stenogramma californicum	Stenogramma californicum	FALSE	TRUE	TRUE	FALSE	FALSE
Balanus nubilus	Balanus nubilus	TRUE	TRUE	TRUE	FALSE	FALSE
Pinnixa franciscana	Scleroplax franciscana	FALSE	TRUE	TRUE	FALSE	FALSE
Biecheleria cincta	NA	NA	NA	NA	NA	TRUE
Semibalanus cariosus	Semibalanus cariosus	TRUE	TRUE	TRUE	FALSE	FALSE
Erythrophyllum delesserioides	Erythrophyllum delesserioides	TRUE	TRUE	TRUE	FALSE	FALSE
Bothragonus swanii	Bothragonus swanii	FALSE	TRUE	TRUE	FALSE	FALSE
Aporrectodea trapezoides	Aporrectodea caliginosa	FALSE	TRUE	TRUE	FALSE	FALSE
Ozophora clevelandii	Ozophora clevelandi	FALSE	TRUE	TRUE	FALSE	FALSE
Acanthodoris rhodoceras	Acanthodoris rhodoceras	TRUE	TRUE	TRUE	FALSE	FALSE
Herposiphonia plumula	Herposiphonia plumula	FALSE	TRUE	TRUE	FALSE	FALSE
Mopalia ferreirai	Mopalia ferreirai	FALSE	FALSE	TRUE	FALSE	FALSE
Halichondria coerulea	Halichondria coerulea	FALSE	FALSE	FALSE	FALSE	FALSE
Halicnemia gallica	Halicnemia gallica	FALSE	FALSE	FALSE	TRUE	FALSE
Neoptilota densa	Neoptilota densa	TRUE	TRUE	TRUE	FALSE	FALSE
Pectinaria californiensis	Pectinaria californiensis	FALSE	TRUE	TRUE	FALSE	FALSE
Kellia suborbicularis	Kellia suborbicularis	FALSE	TRUE	TRUE	FALSE	FALSE
Vexillifera kereti	Vexillifera kereti	FALSE	FALSE	FALSE	TRUE	FALSE
Laminaria sinclairii	Laminaria sinclairii	TRUE	TRUE	TRUE	FALSE	FALSE
Obelia dichotoma	Obelia dichotoma	FALSE	TRUE	TRUE	FALSE	FALSE
Euchlanis dilatata	Euchlanis dilatata	FALSE	FALSE	FALSE	FALSE	FALSE
Ansanella granifera	NA	NA	NA	NA	NA	TRUE
Ramalina intermedia	Ramalina intermedia	FALSE	FALSE	TRUE	FALSE	FALSE
Aeolidia papillosa	Aeolidia papillosa	FALSE	TRUE	TRUE	FALSE	FALSE
Axiothella rubrocincta	Axiothella rubrocincta	FALSE	TRUE	TRUE	FALSE	FALSE
Apohyale anceps	Apohyale anceps	FALSE	TRUE	TRUE	FALSE	FALSE
Quasitetrastemma nigrifrons	Quasitetrastemma nigrifrons	FALSE	TRUE	TRUE	FALSE	FALSE
Pisaster brevispinus	Pisaster brevispinus	TRUE	TRUE	TRUE	FALSE	FALSE
Pinnixa faba	Scleroplax faba	FALSE	TRUE	TRUE	FALSE	FALSE
Paralia sulcata	Paralia sulcata	FALSE	TRUE	TRUE	FALSE	FALSE
Proboscidactyla flavicirrata	Proboscidactyla flavicirrata	FALSE	FALSE	FALSE	FALSE	FALSE
Farlowia conferta	Farlowia conferta	FALSE	TRUE	TRUE	FALSE	FALSE
Neoporphyra haitanensis	Neoporphyra haitanensis	FALSE	FALSE	TRUE	FALSE	FALSE
Parmotrema stuppeum	Parmotrema stuppeum	FALSE	TRUE	TRUE	FALSE	FALSE
Orienthella trilineata	Coryphella trilineata	TRUE	TRUE	TRUE	FALSE	FALSE
Leucocryptos marina	Leucocryptos marina	FALSE	TRUE	TRUE	FALSE	FALSE
Ceratostoma foliatum	Ceratostoma foliatum	TRUE	TRUE	TRUE	FALSE	FALSE
Heterosigma akashiwo	Heterosigma akashiwo	FALSE	TRUE	TRUE	FALSE	FALSE
Fredericqia chiton	Fredericqia chiton	FALSE	TRUE	TRUE	FALSE	FALSE
Callophyllis schneideri	Callophyllis schneideri	FALSE	FALSE	TRUE	FALSE	FALSE
Dermasterias imbricata	Dermasterias imbricata	TRUE	TRUE	TRUE	FALSE	FALSE
Anoplarchus purpurescens	Anoplarchus purpurescens	TRUE	TRUE	TRUE	FALSE	FALSE
Eurydice longiantennata	Eurydice longiantennata	FALSE	FALSE	FALSE	TRUE	FALSE
